# Acquired Amphotericin B Resistance Attributed to a Mutated *ERG3* in *Candidozyma auris*

**DOI:** 10.1101/2025.03.30.646105

**Authors:** Lauryn Massic, Laura A Doorley, Sarah J Jones, Irene Richardson, Danielle Denise Siao, Lauren Siao, Philip Dykema, Chi Hua, Emily Schneider, Christina A. Cuomo, P. David Rogers, Stephanie Van Hooser, Josie E Parker, Steven L Kelly, David Hess, Jeffrey M Rybak, Mark Pandori

## Abstract

First identified in 2009, *Candidozyma auris* (formerly *Candida auris*) is an emerging multidrug resistant fungus that can cause invasive infections with a crude mortality rate ranging from 30-60%. Currently, 30-50% of *C. auris* isolates are intrinsically resistant to amphotericin B. In this work, we characterized a clinical case of acquired amphotericin B resistance using whole genome sequencing, a large-scale phenotypic screen, comprehensive sterol profiling, and genotypic reversion using CRISPR. Data obtained in this work provides evidence that a deletion resulting in a frameshift in *ERG3* contributes to the observed resistant phenotype.

Characterization of this isolate also revealed a fitness cost is associated with the abrogation of ergosterol production and its replacement with other late-stage sterols. This article presents a clinical case description of amphotericin B resistance from a frameshift mutation in *ERG3* in *C. auris* and marks an advancement in the understanding of antifungal resistance in this fungal pathogen.
