## Supplemental Table 2 for "Acquired Amphotericin B Resistance Attributed to a Mutated *ERG3* in *Candidozyma auris*"

### Sheet: Sheet1
Carbon Source	Mean Value of Absorbance at 72 hours	Standard Deviation of Absorbance at 72 hours	Student T-Test P-Values for Absorbance at 72 Hours	Area Under the Curve Empirical Average	Area Under the Curve Empirical Standard Deviation	Student T-Test p-value for Area Under the Curve
Negative Control - PM1	0.1098	0.0104766	0.292241	3.3416	0.430791	0.0670732
	0.1016	0.0100916		2.5864	0.671068			Legend
D-Serine	0.1504	0.00801499	0.000561838	4.3848	0.785485	0.00406587		LNV001
	0.115	0.01002		2.652	0.575437			LNV002
D-Glucose-6-Phosphate	0.1204	0.0163536	0.534871	3.7632	1.33886	0.311325
	0.1138	0.0121227		3.0776	0.468774
L-Asparagine	0.1442	0.0127969	0.0470805	4.4648	0.69915	0.0245361
	0.1236	0.0120433		3.3224	0.604606
L-Glutamine	0.155	0.0126016	0.0114812	5.5448	0.560888	0.00190454
	0.1274	0.0112889		4.1536	0.394143
Glycl-L-Aspartic Acid	0.23	0.0211755	1.03991e-05	7.8544	0.991155	1.3543e-05
	0.1122	0.0117371		3.0632	0.56491
Glycyl-L-glutamic Acid	0.2834	0.0372913	0.000735407	10.8456	1.92073	6.38074e-05
	0.1084	0.0546209		3.8344	0.761812
Glycyl-L-Proline	0.255	0.0107889	6.35541e-07	8.724	0.992871	5.31474e-05
	0.1278	0.0145245		3.5776	1.09535
L-Arabinose	0.3382	0.0901874	0.274161	12.0688	5.90794	0.482288
	0.2528	0.11416		9.2368	6.24211
D-Sorbitol	0.4438	0.138975	0.0754719	16.3608	5.83782	0.0562121
	0.301	0.0158997		10.3536	1.47363
D-Galactonic Acid-y-Lactone	0.1182	0.00570614	0.187763	3.5968	0.295044	0.0486512
	0.1116	0.00717217		2.9936	0.499925
D-Aspartic Acid	0.1086	0.0082365	0.0743908	3.4272	0.25245	0.0057486
	0.0954	0.00989141		2.16	0.715469
m-Tartaric Acid	0.1084	0.0103073	0.322108	3.48	0.235712	0.0928841
	0.1016	0.00773563		3.0352	0.465088
Citric Acid	0.5238	0.124126	0.0125976	22.1968	7.12742	0.0101997
	0.325	0.00481664		11.4568	0.91393
Tricarballylic Acid	0.1114	0.0256562	0.0854012	3.7272	1.37669	0.00990067
	0.0838	0.0115482		1.5336	0.482863
p-Hydroxy Phenyl Acetic Acid	0.1164	0.0136763	0.0707861	3.6648	0.823643	0.0303499
	0.101	0.00562139		2.6136	0.350173
N-Acetyl-D-Glucosamine	1.1974	0.115891	0.00104887	48.3296	10.3976	0.00601433
	0.8044	0.106073		28.324	6.14863
Glycerol	0.2544	0.030598	0.000131948	8.6352	1.50847	0.00066422
	0.1358	0.0162899		4.2984	0.988646
D,L-Malic Acid	0.2654	0.0674377	0.0330771	8.7488	2.60254	0.0172715
	0.1768	0.0142324		5.1608	0.644524
D-Glucosaminic Acid	0.1214	0.0131545	0.177079	4.1328	0.578172	0.0163818
	0.1094	0.0094784		3.0792	0.520994
D-Glucose-1-Phosphate	0.1098	0.00813388	0.0684488	3.6648	0.555276	0.0492572
	0.0982	0.00744043		2.8416	0.568842
myo-Inositol	0.1104	0.010837	0.220557	3.5704	0.752099	0.176966
	0.102	0.00651153		3.0304	0.315235
L-Serine	0.3434	0.0663464	0.00661702	11.3816	2.5872	0.0100727
	0.2066	0.0354548		7.0408	1.3034
m-Hydroxy Phenyl Acetic Acid	0.1168	0.0109982	0.471437	3.824	0.710718	0.0330964
	0.1098	0.014905		2.8424	0.473232
D-Saccharic Acid	0.134	0.0193701	0.213411	3.912	0.826002	0.239192
	0.1206	0.00422374		3.3048	0.676434
L-Fucose	0.115	0.010139	0.0924563	3.2616	0.415265	0.0111131
	0.102	0.00907744		2.3872	0.426525
D-Ribose	0.4992	0.108027	0.752769	21.3784	6.27538	0.81109
	0.4752	0.100031		20.3952	6.30958
1,2-Propanediol	0.1216	0.00549909	0.224041	3.9384	0.427856	0.0365598
	0.1118	0.0138188		3.2656	0.420881
D-Fructose-6-Phosphate	0.1212	0.0216278	0.0553298	3.3048	0.834172	0.00488191
	0.0892	0.0186483		1.552	0.583836
D-Threonine	0.1128	0.00376298	0.0186945	3.4736	0.504861	0.206697
	0.1052	0.00354401		3.0096	0.561517
L-Threonine	0.1928	0.026453	0.0316763	6.6312	0.991255	0.00257907
	0.153	0.0154402		4.5736	0.395895
Tyramine	0.126	0.0168523	0.672016	4.1384	1.00697	0.182787
	0.121	0.0152971		3.4296	0.40831
Succinic acid	0.4916	0.197467	0.053341	18.904	10.5017	0.0425279
	0.2508	0.0789592		7.1776	2.84946
D-Glucuronic Acid	0.189	0.12963	0.296469	5.3416	3.36963	0.192561
	0.1162	0.0138188		3.1424	0.76756
Tween 20	0.2578	0.0626974	0.594391	9.2256	4.23733	0.504692
	0.2328	0.0648056		7.4248	3.90936
Tween 40	0.337	0.112682	0.542353	12.3744	6.33447	0.458223
	0.2826	0.128607		9.2696	6.26382
Tween 80	0.3042	0.0323568	0.0778848	11.916	2.36561	0.0719172
	0.2336	0.0619051		8.0776	3.39851
Fumaric Acid	0.455	0.154017	0.00822746	18.284	9.35611	0.0139383
	0.1838	0.0215907		5.1232	0.810088
L-Alanine	0.385	0.161274	0.0563039	12.6248	5.32414	0.0417279
	0.2032	0.0240366		6.6976	1.26549
D-Psicose	0.4682	0.178833	0.0116055	13.4512	4.99131	0.00459471
	0.1762	0.0141195		4.6976	0.613681
D-Galactose	0.2038	0.0119063	0.123091	5.2312	0.409579	0.210158
	0.189	0.0123774		4.7016	0.766601
D-Gluconic Acid	0.2536	0.0150546	0.00261508	9.6872	1.31931	0.00250649
	0.1666	0.0375585		5.4312	1.7568
L-Rhamnose	0.2626	0.0767349	0.0144737	7.3224	1.62548	0.00740778
	0.1398	0.0187979		4.1936	1.10515
α-Keto-Glutaric Acid	0.4426	0.0212753	3.41902e-06	17.18	1.546	7.23072e-06
	0.2424	0.0283944		7.1248	1.56621
α-Hydroxy Glutaric Acid-γ-Lactone	0.1108	0.0105717	0.278056	3.1088	0.455556	0.445938
	0.1024	0.00983056		2.7768	0.806322
Bromo Succinic Acid	0.2996	0.0686428	0.00060755	10.136	2.55719	0.000291978
	0.1112	0.00808455		3.0088	0.551394
L-Alanyl-Glycine	0.3234	0.0690582	0.000624503	12.0976	3.66949	0.00165401
	0.129	0.0189947		4.2584	0.878602
L-Lyxose	0.5924	0.131899	0.810296	26.5312	8.49228	0.854703
	0.5686	0.139312		25.4824	9.03555
L-Aspartic Acid	0.1804	0.030585	0.0060602	6.9584	1.57793	0.00235159
	0.1196	0.0120764		3.5824	0.694139
D,L-α-Glycerol-Phosphate	0.1504	0.0162062	0.399794	5.224	0.650538	0.113654
	0.1416	0.0113596		4.4408	0.741109
D-Fructose	1.1584	0.0679547	0.000720229	51.3072	5.58414	0.0212112
	0.974	0.0143944		43.996	1.23866
alpha-Keto-Butyric Acid	0.1496	0.0181395	0.0717923	4.8896	1.11533	0.0150616
	0.1256	0.014375		3.2008	0.50686
alpha-Hydroxy Butyric Acid	0.1214	0.0179399	0.48726	4.3376	0.971665	0.208431
	0.1118	0.0193225		3.544	0.85906
Propionic Acid	0.1472	0.0179488	0.0826214	4.3608	0.746744	0.00555514
	0.1234	0.0159324		2.7624	0.588732
Acetoacetic Acid	0.1436	0.00685857	0.0188788	4.9696	0.384173	0.0203731
	0.129	0.0072111		3.7536	0.86084
Glucuronamide	0.126	0.0336274	0.872282	3.2336	1.63279	0.707581
	0.1224	0.0273978		2.9008	0.998877
L-Proline	0.331	0.0797371	0.0934557	12.6	3.53327	0.167792
	0.2452	0.0420543		9.8592	1.96002
D-Xylose	0.423	0.130727	0.429116	15.7856	7.04583	0.664199
	0.5152	0.178711		18.032	8.63669
Acetic Acid	0.3796	0.0670301	0.0253025	12.556	1.87966	0.0020846
	0.2806	0.0267328		8.56	0.680858
α-Methyl-D-Galactoside	0.1472	0.00915205	0.292413	5.0312	0.24886	0.0607841
	0.138	0.0135204		4.2952	0.712429
ß-Methyl-D-Glucoside	0.1244	0.0208672	0.462889	4.2872	1.02184	0.27763
	0.1152	0.0115827		3.6112	0.799832
Mucic Acid	0.1268	0.0123191	0.0746325	3.5888	0.770015	0.219905
	0.1108	0.0096		3.0824	0.361891
N-Acetyl-beta-D-Mannosamine	0.1424	0.0153961	0.223563	5.3856	0.827012	0.0217895
	0.1292	0.0127812		4.1632	0.491865
Pyruvic Acid	0.2068	0.0310445	0.00193484	6.42	0.710814	0.0011292
	0.1344	0.00773563		3.9888	0.838906
D-Alanine	0.138	0.0261304	0.71808	3.2648	0.910347	0.926897
	0.131	0.0267955		3.344	1.63398
L-Lactic Acid	0.1484	0.0168119	0.606818	4.5552	0.759534	0.766178
	0.143	0.0111355		4.7112	0.841657
α-D-Glucose	1.2188	0.0586495	0.00851695	55.0376	4.0821	0.130982
	1.101	0.0344384		51.5328	2.24364
α-D-Lactose	0.144	0.00260768	0.00551834	4.9352	0.500579	0.00504174
	0.1304	0.00674092		3.9984	0.221533
Adonitol	0.2212	0.0475411	0.793368	8.6032	2.11788	0.505079
	0.2106	0.0621823		7.5896	2.46263
Glycolic Acid	0.1112	0.0111786	0.363911	3.2536	0.366863	0.0237492
	0.104	0.00993982		2.744	0.18124
Mono Methyl Succinate	0.3652	0.094122	0.0476348	12.812	4.30833	0.0340567
	0.2522	0.0221937		7.7992	0.852415
L-Galactonic Acid-y-Lactone	0.1314	0.0170129	0.117222	4.2472	0.938149	0.0484439
	0.115	0.0077201		3.2552	0.170632
D-Trehalose	0.8996	0.153186	0.108446	27.9528	6.91732	0.224717
	0.7562	0.0416529		23.556	2.82599
Formic Acid	0.16	0.0306594	0.602377	4.9936	0.783294	0.29273
	0.1496	0.0230443		4.2304	1.29719
Maltose	1.1614	0.134394	0.00477992	43.2648	7.9483	0.00881798
	0.8876	0.0449382		29.9048	3.4959
Lactulose	0.1514	0.0226062	0.307073	4.8096	0.753082	0.0683813
	0.1376	0.0113596		4.0696	0.22508
Maltotriose	1.066	0.203852	0.0144348	39.2944	11.9539	0.0405895
	0.719	0.0906929		24.9832	5.40048
Glyoxylic Acid	0.1414	0.0189484	0.0500785	4.1576	0.534847	0.0309806
	0.118	0.00729383		3.1408	0.686291
Methyl Pyruvate	0.1408	0.016857	0.0244815	4.7824	0.868463	0.00794469
	0.114	0.00957079		3.2312	0.470646
D-Galacturonic Acid	0.1324	0.0136909	0.0735549	4.7872	0.869912	0.0360146
	0.1156	0.00889044		3.5624	0.654098
D-Mannose	1.165	0.0977527	0.000517344	43.8488	3.53995	0.000233972
	0.808	0.0822776		29.8192	3.50738
D-Mannitol	0.439	0.0734847	0.0300034	16.5824	4.62269	0.0579191
	0.33	0.0380946		11.5792	2.05312
D-Melibiose	0.1528	0.0229295	0.121268	5.0984	1.08366	0.222978
	0.1292	0.0146888		4.1064	1.2824
Sucrose	1.09	0.166289	0.0334934	40.7584	11.8694	0.137172
	0.7888	0.166111		28.5448	11.5096
Two-Deoxy Adenosine	0.1342	0.0336	0.201643	3.3976	1.16187	0.0606226
	0.1076	0.0182603		2.072	0.703233
D-Cellobiose	0.1424	0.021039	0.114854	5.3176	1.08268	0.0215834
	0.1218	0.00998799		3.7816	0.532298
D-Malic Acid	0.15	0.0257604	0.100754	4.4736	1.12768	0.0282234
	0.1246	0.00930806		3.0232	0.44753
Phenylethylamine	0.1366	0.0175226	0.000139058	5.0728	1.22019	4.30507e-05
	0.0704	0.00854634		0.6296	0.217671
Dulcitol	0.3426	0.0370653	0.00161299	10.868	2.00375	0.00990908
	0.2534	0.00941488		7.628	0.793705
L-Glutamic Acid	0.2916	0.0345636	0.000509266	11.0112	1.74189	0.000305112
	0.1836	0.017095		5.9856	0.642829
Thymidine	0.1582	0.0154065	0.834156	5.0424	1.12038	0.523139
	0.155	0.0252587		4.4936	1.45703
Uridine	0.1602	0.0196102	0.718788	5.2112	0.641582	0.305614
	0.1544	0.0241296		4.5528	1.18232
Adenosine	0.161	0.0261075	0.59085	5.1048	1.0891	0.0531507
	0.1484	0.0366584		3.6224	0.975744
Inosine	0.1574	0.0255781	0.621206	5.0968	0.849213	0.112345
	0.1486	0.0227737		4.2576	0.621151
L-Malic Acid	0.3276	0.0644255	0.0260749	12.032	2.88995	0.00309255
	0.2342	0.0234725		6.428	0.805208
Aminoethanol	0.1578	0.0205271	0.135079	5.3416	1.17461	0.0139125
	0.136	0.016334		3.4352	0.685107
Negative Control - PM2	0.0994	0.0154868	0.619244	3.0472	0.788418	0.149371
	0.094	0.0140285		2.3624	0.547749
N-Acetyl-D-Galactosamine	0.1082	0.00986712	0.0598984	2.9336	0.75015	0.107297
	0.1476	0.0345983		4.1816	1.34347
Gentiobiose	0.1182	0.0259029	0.54059	3.9384	1.023	0.0574313
	0.1092	0.0110526		2.7944	0.533439
D-Raffinose	0.251	0.13503	0.811145	0.5016	0.386374	0.435635
	0.2818	0.209701		0.3392	0.215729
Capric Acid	0.052	0.00481664	0.88866	0.5016	0.386374	0.435635
	0.0516	0.00272764		0.3392	0.215729
D-Lactic Acid Methyl Ester	0.1216	0.0145272	0.374604	4.1944	0.689983	0.0187046
	0.1126	0.0124676		3.192	0.324185
Acetamide	0.1452	0.0313203	0.563871	5.1032	1.54094	0.0628168
	0.1344	0.0175111		3.5112	0.585091
L-Ornithine	0.2316	0.0529324	0.0226881	7.5712	2.13708	0.0263837
	0.146	0.0299733		4.7232	0.963284
Chondroitin Sulfate	0.1022	0.0149853	0.215838	2.8248	0.724715	0.0312836
	0.0896	0.0112712		1.9664	0.130157
N-Acetyl Neuraminic Acid	0.1002	0.0132272	0.603002	2.944	0.553151	0.065841
	0.0956	0.0106696		2.376	0.223016
L-Glucose	0.1096	0.0181174	0.237868	3.4264	0.716618	0.0211503
	0.097	0.00787401		2.3904	0.377525
Salicin	0.1114	0.00985089	0.401231	2.8064	1.59592	0.936063
	0.1066	0.00449889		2.7448	0.471181
Caproic Acid	0.0698	0.0097857	0.0294061	1.0784	0.417637	0.127956
	0.0558	0.00401995		0.6592	0.361047
Malonic Acid	0.0998	0.0100678	0.419393	2.8048	0.273341	0.605828
	0.0942	0.00847113		3.356	2.27855
L-Alaninamide	0.2032	0.0179042	0.00121562	6.6072	0.913803	0.00039551
	0.1488	0.0132424		4.1192	0.279891
L-Phenylalanine	0.0976	0.0147051	0.257095	2.1752	0.529939	0.190042
	0.086	0.0120499		1.708	0.501406
α-Cyclodextrin	0.0996	0.00915642	0.096345	3.0312	0.174526	0.0023276
	0.0902	0.00396989		2.388	0.277546
ß-D-Allose	0.24	0.0124419	1.43219e-07	6.984	0.540392	7.12598e-07
	0.1334	0.00135647		3.4808	0.166431
Lactitol	0.106	0.00678233	0.0586146	3.052	0.369183	0.103654
	0.0972	0.00421426		2.6192	0.376164
Sedoheptulosan	0.21	0.0717022	0.319818	6.8072	4.61627	0.26058
	0.1626	0.0533614		4.1728	1.53798
Citraconic Acid	0.1036	0.0110381	0.0493208	2.9336	0.570162	0.0779616
	0.0892	0.00574108		2.2928	0.421525
Melibionic Acid	0.1064	0.00595315	0.337186	2.6976	0.251374	0.135455
	0.0974	0.0165964		2.1056	0.756685
N-Acetyl-L-Glutamic Acid	0.1112	0.0179154	0.377196	3.4176	0.726259	0.152294
	0.1024	0.00578273		2.8336	0.392261
L-Pyroglutamic Acid	0.1068	0.0114438	0.101144	2.8184	0.181209	0.032523
	0.0942	0.00735935		2.3568	0.356353
ß-Cyclodextrin	0.122	0.00521536	1	4.0584	0.49168	0.0502821
	0.122	0.00761577		3.4104	0.392822
Amygdalin	0.1736	0.0113066	0.00168136	5.828	0.573697	0.216194
	0.237	0.0249239		6.7288	1.38602
D-Melezitose	0.8258	0.480837	0.223803	31.676	20.3194	0.201255
	0.4912	0.162374		18.264	7.13904
L-Sorbose	0.101	0.0259769	0.807858	2.0768	0.563329	0.81394
	0.105	0.0183848		2.1528	0.413254
Citramalic Acid	0.0996	0.00588558	0.138161	2.9272	0.750485	0.494305
	0.094	0.00340588		2.6472	0.448584
Oxalic Acid	0.1236	0.0222495	0.0852984	4.016	1.16907	0.0325482
	0.1004	0.00798999		2.5544	0.486075
L-Arginine	0.2614	0.0256484	0.974811	8.3024	0.225168	0.928189
	0.2628	0.0820376		8.1872	2.76061
L-Valine	0.1086	0.0163536	0.0133443	2.8784	0.332501	0.000598
	0.076	0.0125539		1.1888	0.606112
y-Cyclodextrin	0.1078	0.0104192	0.176474	3.304	0.276926	0.0195375
	0.0984	0.00722772		2.648	0.420837
D-Arabinose	0.2528	0.13225	0.753955	9.8944	6.99121	0.706137
	0.2248	0.110949		8.3008	5.85315
Maltitol	0.4738	0.18347	0.0105258	13.32	5.00863	0.00301963
	0.1668	0.0228596		3.8792	0.494638
Stachyose	0.1378	0.042771	0.14058	3.9	1.17105	0.0347778
	0.1016	0.0114123		2.5224	0.317586
D-Glucosamine	0.8814	0.136516	0.156538	32.2672	12.1618	0.353426
	0.6668	0.238139		24.0928	14.0134
Oxalomalic acid	0.2836	0.0335416	0.123052	9.6104	1.10136	0.0121822
	0.2404	0.0372484		7.2072	1.25168
Glycine	0.2836	0.104842	0.164745	9.3048	3.67578	0.054395
	0.1922	0.0574296		5.3856	1.27745
D,L-Carnitine	0.286	0.355312	0.323562	11.6496	18.8566	0.303237
	0.099	0.0125698		2.3696	0.381875
Dextrin	0.2604	0.052083	0.290292	10.6752	2.65158	0.0794297
	0.227	0.0277056		8.144	0.95292
D-Arabitol	0.1954	0.0508708	0.240678	8.3232	2.99794	0.214222
	0.1358	0.0791111		6.012	2.38435
α-Methyl-DGlucoside	0.2054	0.058188	0.00748855	5.6032	2.01809	0.0113728
	0.1014	0.0065909		2.5776	0.45869
D-Tagatose	0.2718	0.0372902	0.00163722	8.2712	1.83071	0.00149443
	0.1364	0.0446748		3.232	1.52904
2-Hydroxy Benzoic Acid	0.1028	0.00870402	0.0130168	3.1992	0.367406	0.000580783
	0.0828	0.00908625		1.9464	0.354137
Quinic Acid	0.104	0.00626099	0.0256036	3.0552	0.638639	0.108196
	0.0926	0.00549909		2.5112	0.211479
L-Histidine	0.1018	0.00324962	0.117353	3.2176	0.109201	0.000363934
	0.0954	0.00652993		2.4504	0.269764
Sec-Butylamine	0.111	0.0118828	0.00160352	2.8416	0.167442	1.94393e-06
	0.0822	0.00331059		1.3688	0.213005
Gelatin	0.1656	0.0208959	0.00373122	5.9296	0.44822	0.00020455
	0.1204	0.00798999		3.4432	0.740861
L-Arabitol	0.1112	0.0138188	0.351372	3.644	0.673807	0.126237
	0.104	0.0045607		3.0816	0.298028
ß-Methyl-D-Galactoside	0.1254	0.00826075	0.01403	3.9624	0.531621	0.052096
	0.1092	0.00624179		3.0712	0.693907
Turanose	1.2676	0.254576	0.0123675	43.0824	13.1994	0.00871943
	0.816	0.119206		21.0528	5.46537
4-Hydroxy Benzoic Acid	0.1114	0.00900222	0.0185716	3.6072	0.145942	0.000744893
	0.0954	0.00608605		2.5232	0.435122
D-Ribono-1,4-Lactone	0.1022	0.00318748	0.0014225	3.3088	0.22697	0.00332084
	0.0896	0.00422374		2.2344	0.536348
L-Homoserine	0.0778	0.00587878	0.00473484	1.8744	0.221659	5.18203e-05
	0.0662	0.00116619		0.9248	0.157338
D,L-Octopamine	0.1204	0.0182275	0.250667	3.9296	1.07326	0.0260612
	0.1056	0.0154609		2.5776	0.281505
Glycogen	0.146	0.0164073	0.0587443	4.8736	0.698172	0.004113
	0.1232	0.0126238		3.54	0.276536
Arbutin	0.1128	0.0104192	0.318578	3.808	0.53819	0.00876738
	0.1048	0.0108517		2.7984	0.374087
3-Methyl Glucose	0.0956	0.0156026	0.967108	2.3736	0.657119	0.357414
	0.0952	0.0104957		2.0656	0.25615
Xylitol	0.165	0.00593296	2.46481e-07	5.5592	0.199327	4.17924e-06
	0.1124	0.00293939		3.3992	0.391708
ß-Hydroxy Butyric Acid	0.1042	0.00735935	0.081933	3.0976	0.31098	0.00901594
	0.0952	0.00526878		2.3488	0.37713
Sebacic Acid	0.1202	0.00643117	0.0194694	3.1608	0.316802	0.00268149
	0.103	0.00989949		2.2064	0.384797
Hydroxy-L-Proline	0.2652	0.0410239	0.513725	9.0736	2.75729	0.283888
	0.2336	0.082899		6.9264	3.14159
Putrescine	0.409	0.210692	0.0420213	9.6104	3.80876	0.0144371
	0.1542	0.00693974		4.3	0.260722
Inulin	0.1714	0.0226945	0.718678	4.5408	0.54687	0.0855608
	0.1836	0.061311		3.7304	0.745035
2-Deoxy-D-Ribose	0.3368	0.0380179	0.936993	12.916	2.45412	0.987567
	0.339	0.0382675		12.9392	2.09523
ß-Methyl-D-glucuronic Acid	0.1074	0.0105943	0.000951186	2.8744	0.356714	0.000665688
	0.0786	0.00402989		1.0472	0.671258
N-Acetyl-D-Glucosaminitol	0.1058	0.0107778	0.0412667	2.9592	0.463469	0.00154427
	0.0644	0.0323394		1.5768	0.466917
Glycolic Acid	0.0922	0.0044	0.0462524	2.592	0.409243	0.0599802
	0.085	0.00424264		2.048	0.375787
Sorbic Acid	0.1696	0.0412485	0.638078	4.7184	1.17904	0.62287
	0.1874	0.0600187		5.2944	2.22539
L-Isoleucine	0.1146	0.0106132	0.100904	2.7128	0.470399	0.0978749
	0.103	0.00663325		2.136	0.502633
Dihydroxy Acetone	0.6506	0.135515	0.527446	26.7808	8.8869	0.551965
	0.5858	0.141872		23.192	9.38538
Laminarin	0.7462	0.0897093	0.256431	17.752	1.96392	0.466262
	0.6714	0.0832793		18.952	2.90644
i-Erythritol	0.1114	0.0145685	0.418004	3.604	0.657881	0.0283497
	0.1042	0.0084947		2.7504	0.279508
α-Methyl-DMannoside	0.1206	0.0117405	0.376086	3.8424	0.769798	0.474446
	0.1148	0.00391918		3.5008	0.665789
γ-Amino Butyric Acid	0.2002	0.0423197	0.130716	6.476	1.19069	0.0168737
	0.1598	0.0226221		4.6968	0.576162
α-Keto-Valeric Acid	0.1236	0.00649923	5.49966e-05	3.4016	0.422285	0.00030443
	0.0924	0.00475815		1.9032	0.357675
Succinamic Acid	0.2596	0.0264394	0.000838071	7.736	0.970785	0.000774967
	0.1564	0.0297631		4.3776	1.05098
L-Leucine	0.1062	0.0129213	0.323534	2.0472	0.391892	0.351314
	0.0988	0.00556417		1.6096	0.907721
2,3-Butanediol	0.114	0.0178213	0.430748	3.7224	0.779162	0.00704203
	0.1048	0.013197		2.3392	0.36531
Mannan	0.1202	0.0151314	0.220646	2.828	0.432666	0.316541
	0.1098	0.00401995		2.4824	0.579687
D-Fucose	0.0964	0.0149613	0.96207	2.7424	0.85718	0.218431
	0.096	0.00648074		2.172	0.42097
ß-Methyl-D-Xyloside	0.1174	0.0065909	0.545502	3.6688	0.642865	0.233295
	0.1142	0.00770454		2.9816	1.0035
δ-Amino Valeric Acid	0.1058	0.00798499	0.027863	3.2576	0.166532	1.25094e-05
	0.0932	0.0049558		2.3512	0.133638
Itaconic Acid	0.0832	0.00470744	0.293022	2.0368	0.361512	0.146088
	0.0794	0.00484149		1.5232	0.614982
D-Tartaric Acid	0.1046	0.0082365	0.328241	3.4576	0.386984	0.036048
	0.0992	0.00630555		2.8328	0.39831
L-Lysine	0.121	0.0219636	0.336753	3.8568	0.833323	0.0234419
	0.1096	0.00392938		2.7496	0.301988
2,3-Butanedione	0.109	0.0166493	0.0410396	2.904	0.387629	6.98921e-05
	0.086	0.0089666		1.3176	0.272038
Pectin	0.4914	0.0427298	0.350265	21.6376	2.41834	0.694735
	0.5416	0.091751		20.3912	6.40791
3-0-ß-Dgalactopyranosyl D-Arabinose	0.1368	0.0327988	0.06485	4.0704	1.98334	0.0457415
	0.0918	0.0263469		1.5904	1.25445
Palatinose	0.768	0.135798	0.0118185	25.8968	4.33273	0.000112298
	0.4552	0.136984		10.1552	2.54777
Butyric Acid	0.218	0.0615662	0.113474	6.2616	2.21521	0.0641347
	0.1558	0.0333251		3.9016	1.06657
5-Keto-Dgluconic Acid	0.433	0.122113	0.616326	16.7712	7.15696	0.502315
	0.3906	0.107506		13.9416	5.46869
L-Tartaric Acid	0.1228	0.0119063	0.131357	4.024	0.600353	0.00974306
	0.1106	0.00830903		3.1032	0.110504
L-Methionine	0.152	0.0602229	0.597768	3.8448	1.22911	0.402469
	0.1338	0.0276362		3.232	0.944394
3-Hydroxy-2-Butanone	0.1648	0.0444675	0.820384	5.536	1.3603	0.657944
	0.1568	0.0516968		5.0424	1.97823
